# Variable phage susceptibility of *Pseudomonas aeruginosa* from patients with and without cystic fibrosis following treatment-emergent resistance to ceftolozane-tazobactam

**DOI:** 10.64898/2026.09.03.749285

**Authors:** Nathan R. Wallace, Renata L. DiDonato, Blake A. Jackson, Ellen G. Kline, Kevin M. Squires, Ava J. Dorazio, Ryan K. Shields, Daria Van Tyne

**Affiliations:** Division of Infectious Diseases, University of Pittsburgh School of Medicine, Pittsburgh, Pennsylvania, USA; Center for Innovative Antimicrobial Therapy, University of Pittsburgh School of Medicine, Pittsburgh, Pennsylvania, USA; Center for Evolutionary Biology and Medicine, University of Pittsburgh School of Medicine, Pittsburgh, Pennsylvania, USA

**Keywords:** Antibiotic resistance, *P. aeruginosa*, phage therapy, cystic fibrosis

## Abstract

**Background:** *Pseudomonas aeruginosa* is a ubiquitous opportunistic bacterial pathogen associated with nosocomial infections and is a leading cause of infection in persons with cystic fibrosis (pwCF). The front-line treatment for multidrug-resistant *P. aeruginosa* infections is ceftolozane-tazobactam (C/T). While previous research has characterized clinical *P. aeruginosa* isolates that evolved resistance to C/T, the collateral effect of evolved resistance on susceptibility to bacteriophages has not been explored.

**Methods:** We collected paired *P. aeruginosa* clinical isolates from 10 pwCF and 18 non-pwCF who developed treatment-emergent C/T resistance. We compared genetic relatedness, acute and chronic virulence phenotypes, and antibiotic and phage susceptibilities between each pair of susceptible baseline and treatment-emergent C/T-resistant isolates.

**Results:** Treatment-emergent C/T-resistant isolates were genetically closely related to baseline isolates in all patients. Virulence phenotypes did not differ between pre-and post-C/T exposure isolates, but isolates from pwCF demonstrated differences in protease production, twitching motility, and amino acid auxotrophy compared to isolates from non-pwCF. Treatment-emergent C/T resistance was associated with increased resistance to ceftazidime and ceftazidime/avibactam, but no other trends in antibiotic or phage susceptibility were detected.

**Conclusions:** Treatment-emergent resistance to C/T does not cause predictable alterations in phage susceptibility across genotypically and phenotypically diverse multidrug-resistant *P. aeruginosa* clinical isolates.
