## Supplementary material for "Variable phage susceptibility of *Pseudomonas aeruginosa* from patients with and without cystic fibrosis following treatment-emergent resistance to ceftolozane-tazobactam": Table S1

### Sheet: Sheet1
Table S1. Clinical isolates and phenotypic data used in this study.
Isolate ID	CF Status	Isolate Type	BioProject	BioSample	PSA07 titer	PSA13 titer	PSA53 titer	PSA56 titer	PSA62 titer	PSA64 titer	PSA66 titer	C/T MIC (ug/mL)	ATM (mm)	CAZ (mm)	FEP (mm)	MEM (mm)	LVX (mm)	NN (mm)	GM (mm)	CT (mm)	IMR (mm)	CZA (mm)	TZP (mm)	Protease Score	Protease Binary	Twitching Motility (cm)	Twitching Binary	Swimming Motility (cm)	Swimming Binary	Mucoidy Binary	Auxotrophy Binary	Sheen Binary
1514	CF	Baseline	PRJNA1519935	SAMN62751160	0	0	0	0	0	0	0	2	22.5	21	21	10.5	25	20	17.5	16	22	23	22	1	1	0.27	1	0.23	0	0	0	1
1517	CF	Postexposure/Resistant	PRJNA1519935	SAMN62751163	0	3.77815	0	0	0	0	0	256	7.5	6	18	9.5	6.5	22	18	16	26	6	20	1	1	0.17	0	0.11	0	0	0	1
1515	CF	Baseline	PRJNA1519935	SAMN62751161	9.96006	0	0	0	0	0	0	1	10.5	6.5	15	13.5	25.5	24	21	16	25.5	23.5	12	3	1	0.49	1	0.05	0	0	0	0
1516	CF	Postexposure/Resistant	PRJNA1519935	SAMN62751162	9.92867	2.53959	0	0	0	0	0	256	16.5	9	17	13.5	14.5	22.5	20	16	24	19	13	3	1	0.31	1	0.05	0	0	0	0
1520	CF	Baseline	PRJNA1519935	SAMN62751164	0	0	0	0	0	0	0	1	19.5	14.5	19.5	11.5	12	23.5	19.5	20.5	26	27	21	2	1	0.16	0	0.02	0	0	1	0
1521	CF	Postexposure/Resistant	PRJNA1519935	SAMN62751165	0	0	0	0	0	0	0	16	21	19	18.5	13	17	24.5	20.5	20	24	23	26	0	0	0.06	0	0.17	0	0	0	1
1524	CF	Baseline	PRJNA1519935	SAMN62751166	10.1228	0	0	0	0	0	0	2	15.5	11.5	16.5	14.5	6.5	21	18.5	15.5	28	23.5	15.5	4	1	0.2	1	0.93	1	0	0	0
1525	CF	Postexposure/Resistant	PRJNA1519935	SAMN62751167	0	5.90309	0	0	0	0	0	128	6	6	6	6	6	22	19.5	25	20.5	12	10.5	4	1	0.22	1	0.8	1	0	0	0
1527	CF	Baseline	PRJNA1519935	SAMN62751168	10.6021	4.7297	9.53959	0	7.67512	4.7698	0	1	20.5	14	18.5	17	6	24	22	19	27.5	27.5	19.5	0	0	0.12	0	0.86	1	0	1	0
1528	CF	Postexposure/Resistant	PRJNA1519935	SAMN62751169	10.3741	0	9.92867	0	0	4.96433	0	16	19.5	14.5	21.5	15.5	7	23.5	20.5	20	28.5	25	28	0	0	0.07	0	0.82	1	1	1	0
1977	CF	Baseline	PRJNA1519935	SAMN62751170	0	7.35463	0	0	0	0	0	0.5	21	23	21	8	17	13	9.5	16.5	24.5	25	21.5	0	0	0.11	0	0.9	1	0	0	1
1978	CF	Postexposure/Resistant	PRJNA1519935	SAMN62751171	0	7.40309	0	0	0	0	0	256	6	6	6	6	6	21	17	16.5	21	9.5	9.5	0	0	0.13	0	0.81	1	0	1	1
1979	CF	Baseline	PRJNA1519935	SAMN62751172	10.8217	4.22358	0	0	0	0	0	2	22	20.5	18.5	7	8.5	20.5	16.5	16.5	21.5	22.5	20.5	0	0	0.23	1	0.86	1	0	0	1
1981	CF	Postexposure/Resistant	PRJNA1519935	SAMN62751173	0	0	0	0	0	0	0	8	19	20	20	16	12.5	21.5	18	17	26.5	24	27	1	1	0.29	1	0.6	1	0	0	1
1982	CF	Baseline	PRJNA1519935	SAMN62751174	0	4.45154	0	0	0	0	0	1	33	29	25	24	18.5	22.5	23.5	19.5	28.5	30.5	34.5	0	0	0.07	0	0.1	0	0	0	0
1984	CF	Postexposure/Resistant	PRJNA1519935	SAMN62751175	0	0	0	0	0	0	0	8	16	6	15	24.5	6	21.5	16	19.5	25.5	17.5	20	0	0	0.23	1	0.03	0	0	0	0
1986	CF	Baseline	PRJNA1519935	SAMN62751176	0	0	10.0731	9.61265	0	4.80633	0	4	21.5	20	22.5	22	8	23.5	19	19.5	25	33.5	24.5	1	1	0.11	0	0.12	0	0	0	1
1987	CF	Postexposure/Resistant	PRJNA1519935	SAMN62751177	0	4.60206	9.49114	9.15051	0	9.32083	0	16	7.5	6	15	11	13.5	25.5	22	22.5	19	30.5	11	1	1	0	0	0.03	0	0	0	1
1988	CF	Baseline	PRJNA1519935	SAMN62751178	8.2108	4.02461	9.26317	0	0	0	0	4	29	17	21	17.5	12.5	21.5	15	18.5	26.5	29	29.5	0	0	0.02	0	0.86	1	0	0	1
1992	CF	Postexposure/Resistant	PRJNA1519935	SAMN62751179	5.67512	5.07918	0	0	0	0	0	128	27.5	23.5	25	24	20	25	20.5	22	30	33.5	34.5	0	0	0.08	0	0.23	0	1	0	0
1371	Non-CF	Baseline	PRJNA1519935	SAMN62751156	0	0	0	0	0	0	0	2	14.5	10	18.5	22	13.5	23.5	20.5	15.5	31.5	25.5	12.5	3	1	0.41	1	0.94	1	0	0	0
1373	Non-CF	Postexposure	PRJNA1519935	SAMN62751157	0	0	0	0	0	0	0	64	6	7	13	14	13	22.5	20	17	20	16	6	2	1	0.42	1	0.93	1	0	0	1
1476	Non-CF	Baseline	PRJNA1519935	SAMN62751158	10.4287	7.89195	0	0	0	0	0	4	7	21	16.5	6	11.5	26.5	23	16	24.5	18.5	23.5	1	1	0.13	0	0.4	0	0	0	0
1478	Non-CF	Postexposure	PRJNA1519935	SAMN62751159	10.3741	7.03959	10.5909	0	10.1021	5.29546	0	32	10	6	6	6.5	6.5	24.5	20	17	32	6	26	0	0	0.02	0	0.03	0	0	0	0
2808	Non-CF	Baseline	PRJNA1519935	SAMN62751180	0	4.41368	10.1021	0	0	5.05103	0	2	14	6.5	12	11	9.5	19	16	16	24.5	26.5	10	0	0	0.03	0	0.63	1	0	0	1
2809	Non-CF	Postexposure	PRJNA1519935	SAMN62751181	0	6.26317	11.0167	0	0	5.50836	0	8	6	6	8.5	6	6.5	21.5	18	17	19.5	16	6	1	1	0.09	0	0.13	0	0	0	0
2810	Non-CF	Baseline	PRJNA1519935	SAMN62751182	9.14613	0	9.21568	0	9.27815	4.63908	0	1	25.5	26	27	22.5	24	24.5	21	15	29.5	29.5	25.5	4	1	0.62	1	0.94	1	0	0	0
2811	Non-CF	Postexposure	PRJNA1519935	SAMN62751183	7.99114	0	0	0	0	0	0	>64	20	6	19.5	12.5	22	22	18	15.5	25.5	11	24.5	2	1	0.67	1	0.69	1	0	0	0
2812	Non-CF	Baseline	PRJNA1519935	SAMN62751184	0	7.40309	0	11	5.75257	5.5	5.61265	4	28	26	27	22.5	24	23.5	20.5	15.5	28	29	28	1	1	0.3	1	0.77	1	0	0	1
2813	Non-CF	Postexposure	PRJNA1519935	SAMN62751185	0	7.37409	0	11	5.30103	5.5	0	32	25	25.5	24.5	21.5	21	22.5	20	16.5	29.5	28	27	2	1	0.53	1	0.77	1	0	0	0
2814	Non-CF	Baseline	PRJNA1519935	SAMN62751186	7.19011	0	0	0	0	0	0	2	25	28.5	17	12	24	25.5	22	16	25	29	29.5	2	1	0.5	1	0.87	1	0	0	1
2815	Non-CF	Postexposure	PRJNA1519935	SAMN62751187	6.37409	0	0	0	0	0	0	8	13.5	11	12.5	6	17.5	26	24.5	16.5	27.5	26.5	16.5	2	1	0.44	1	0.84	1	0	0	0
2816	Non-CF	Baseline	PRJNA1519935	SAMN62751188	7.7242	6.20412	9.26317	8.52845	0	4.63158	0	4	10	8.5	17	6	6	23.5	20.5	15	22.5	25	12	2	1	0.27	1	0.84	1	0	0	0
2817	Non-CF	Postexposure	PRJNA1519935	SAMN62751189	8.07918	6.57918	9.65051	8.77815	0	4.82526	5.15051	256	11	6	15	9.5	6	23.5	20.5	15	28	16	20.5	3	1	0.19	1	0.77	1	0	0	0
2818	Non-CF	Baseline	PRJNA1519935	SAMN62751190	9.0932	0	0	0	10.3217	5.16086	0	1	17.5	23.5	21.5	10	33	24.5	20.5	15	24	25	21	4	1	0.43	1	0.74	1	0	0	0
2819	Non-CF	Postexposure	PRJNA1519935	SAMN62751191	9.25257	0	0	0	0	0	0	>64	20	18	24	15	33.5	23.5	19.5	16	30.5	19	29	4	1	0.4	1	0.5	0	0	0	0
2820	Non-CF	Baseline	PRJNA1519935	SAMN62751192	0	0	0	0	0	0	0	8	8	6	8	12.5	19.5	22.5	18.5	18.5	21.5	23	14.5	0	0	0.03	0	0.9	1	0	0	1
2821	Non-CF	Postexposure	PRJNA1519935	SAMN62751193	0	0	0	0	0	0	0	64	22	7	18.5	31.5	20	23.5	18.5	18	33	14	30	1	1	0.05	0	0.53	1	0	0	1
2822	Non-CF	Baseline	PRJNA1519935	SAMN62751194	0	0	0	10.3741	0	5.18705	0	1	23.5	25	20	8.5	6	6	6	16	23	27	11	1	1	0.52	1	0.74	1	0	0	1
2823	Non-CF	Postexposure	PRJNA1519935	SAMN62751195	0	0	0	10.5167	0	5.25836	0	64	13	6	15.5	9.5	6	6	6	16	26	12.5	9.5	1	1	0.23	1	0.6	1	0	0	1
2824	Non-CF	Baseline	PRJNA1519935	SAMN62751196	0	7.03959	0	0	0	0	0	2	11	6	12.5	6	6	13	6	15.5	24	16.5	12.5	0	0	0.08	0	0.1	0	0	0	1
2825	Non-CF	Postexposure	PRJNA1519935	SAMN62751197	0	7.0536	0	0	0	0	0	128	10.5	6	13	7	6	12.5	6	17	27.5	6.5	23	0	0	0.09	0	0.13	0	0	0	1
2826	Non-CF	Baseline	PRJNA1519935	SAMN62751198	10.1751	0	11.1755	10.8741	11.3116	11.0248	5.61265	1	25	21	23	23	28	24	21	16	30	28	24	1	1	0.46	1	0.93	1	0	0	0
2827	Non-CF	Postexposure	PRJNA1519935	SAMN62751199	10.4828	0	10.301	8.75527	4.42867	7.36485	0	>64	6.5	6	14	13.5	9	22.5	22.5	17	32.5	15.5	15	1	1	0.08	0	0.78	1	0	0	0
2828	Non-CF	Baseline	PRJNA1519935	SAMN62751200	10.3802	0	10.1672	0	0	5.08361	5.88021	4	13	9	17	14.5	24	25.5	22.5	15.5	27	23.5	13	1	1	0.28	1	0.8	1	0	0	1
2829	Non-CF	Postexposure	PRJNA1519935	SAMN62751201	0	6.19011	9.80103	0	0	4.90051	4.80103	32	11.5	8.5	15	12.5	8.5	23.5	19.5	18	29	23.5	13	1	1	0.22	1	0.5	0	0	0	1
2830	Non-CF	Baseline	PRJNA1519935	SAMN62751202	0	7.80103	9.96214	0	8.53959	4.98107	4.39338	2	12.5	10.5	18	14	27.5	24	20.5	15	29	27	15.5	0	0	0.32	1	0.2	0	0	0	1
2831	Non-CF	Postexposure	PRJNA1519935	SAMN62751203	0	7.19011	10.0731	3.42867	8.44605	6.75087	4.10206	8	9	8.5	15	7	19	24	21	15	27.5	24	11	0	0	0.37	1	0.36	0	0	0	1
2832	Non-CF	Baseline	PRJNA1519935	SAMN62751204	0	7.45154	0	0	0	0	0	≤0.25	20	25	27	17.5	14	24.5	21	15.5	32	27	24.5	0	0	0.27	1	0.74	1	1	0	0
2833	Non-CF	Postexposure	PRJNA1519935	SAMN62751205	0	7.13608	0	0	0	0	0	16	12.5	6	17	28	25.6	25	21.5	16	33.5	26.5	15.5	0	0	0.19	1	0.78	1	0	0	0
2834	Non-CF	Baseline	PRJNA1519935	SAMN62751206	8.19011	0	9.65051	7.90309	0	8.7768	0	2	20	14.5	23	23	15	24	20.5	15	29.5	25.5	14.5	3	1	0.54	1	0.9	1	0	0	0
2835	Non-CF	Postexposure	PRJNA1519935	SAMN62751207	8.58805	7.03959	9.45154	8.26317	0	8.85736	5.42867	16	7.5	6	13	18.5	13.5	25	23.5	14	28.5	11	8	1	1	0.06	0	0.93	1	0	0	1
2836	Non-CF	Baseline	PRJNA1519935	SAMN62751208	0	0	0	0	0	0	0	4	8.5	6	13	8.5	13.5	22	18.5	14.5	21	22	10.5	4	1	0.11	0	0.79	1	0	0	0
2837	Non-CF	Postexposure	PRJNA1519935	SAMN62751209	0	7.17512	0	0	0	0	8	>64	11	6	13.5	9	6	21.5	17.5	14	25.5	8	20.5	3	1	0.06	0	0.79	1	0	0	1
2838	Non-CF	Baseline	PRJNA1519935	SAMN62751210	0	0	0	10.1696	0	5.08481	0	4	10.5	7	17	8.5	25.5	24	21.5	14.5	24.5	25	9.5	1	1	0.27	1	0.85	1	0	0	1
2839	Non-CF	Postexposure	PRJNA1519935	SAMN62751211	7.53959	0	0	10.0851	0	5.04257	0	8	9.5	6.5	13.5	10.5	22	22	18	15.5	25	22.5	8.5	4	1	0.58	1	0.9	1	0	0	0
Phage titers are log-10 transformed values (PFU/mL); 0 = no phage activity detected
CF = cystic fibrosis, MIC = minimum inhibitory concentration
Binary 1 = Yes, 0 = No
